# Two Ume6 target gene classes in the biofilm regulatory network of *Candida albicans*

**DOI:** 10.64898/2026.09.24.753443

**Authors:** Eunsoo Do, C. Joel McManus, Aaron P. Mitchell

## Abstract

Biofilm formation by the fungal pathogen *Candida albicans* is a major source of infection. The biofilm regulator Ume6 forms complexes with partner transcription factors Efg1, Ndt80, and Upc2 to drive expression of biofilm-related genes. Here we present chromatin immunoprecipitation with sequencing (ChIP-seq) data for Ume6-chromatin association in both wild-type and *efg1*Δ/Δ *ndt80*Δ/Δ *upc2*Δ/Δ backgrounds. Ume6 associates with two promoter region classes. For one class, Ume6 association is significantly decreased in the *efg1*Δ/Δ *ndt80*Δ/Δ *upc2*Δ/Δ background. This class includes 577 genes, many with well-established roles in biofilm formation or the related process of filamentation. For the second class, Ume6 association is unperturbed in the triple mutant background. This class includes 534 genes, some with roles in iron homeostasis (e.g., *SFU1*) and ergosterol synthesis (e.g., *ERG11*), which may contribute to the impact of Ume6 on *ndt80*Δ/Δ mutant azole drug sensitivity. It also includes *FLO9*, a putative adhesin gene that is required for the emergent biofilm state produced by *efg1*Δ/Δ *ndt80*Δ/Δ double mutants. The data show that Ume6 binding to ∼half of its targets requires known partners, and Ume6 binding to ∼half of its targets does not. Ume6 may bind to the latter set of promoter regions independently of any partner, or perhaps with additional partners that have yet to be discovered.

**IMPORTANCE:** Biofilm formation has a central role in infection by the fungal pathogen *Candida albicans.*Here we focus on a key regulator, Ume6, that can drive biofilm formation. It is known to form protein complexes with three partner transcription factors, and here we investigate Ume6-promoter binding in the presence and absence of those partners. Ume6 binds to two promoter classes: one depends on known partners, and many associated genes have roles in biofilm formation. The second class is independent of known partners, and some associated genes are functionally connected to iron metabolism and ergosterol synthesis. The second class may mediate effects of Ume6 on azole drug sensitivity. Our results suggest that Ume6 may bind to some promoter regions independently of any partner, or perhaps with additional partners that have yet to be discovered.
