## Supplementary material for "Two Ume6 target gene classes in the biofilm regulatory network of *Candida albicans*": Table S1

### Sheet: Description
Tab	Description
Tab2	Strains used in this study
Tab3	Primers used in this study
Tab4	Plasmids used in this sutdy

### Sheet: Strains
Strain #	Description	Genotype	Notes	Ref
ED1	SC5314 WT	Candida albicans (standard)		Huang et al., 2019
MH250	SC5314 ume6Δ/Δ	ume6Δ::rHIS1r/ume6Δ::rHIS1r his1Δ::r3/his1Δ::r3		Huang et al., 2019
ED1773	SC5314 Ume6-HA + pRBT5-UME6	UME6-3XHA-ACT1term-HIS1/UME6-3XHA-ACT1term-HIS1, his1Δ::r3/his1Δ::r3, NAT1-pRBT5-UME6/NAT1-pRBT5-UME6		Do et al., 2025
ED25	SC5314 UME6-HA-ACT1 term	UME6-3XHA-ADH1term-HIS1/UME6-3XHA-ADH1term-HIS1, his1Δ::r3NAT1r3/his1Δ::r3NAT1r3		Do et al., 2025
MH216	SC5314 efg1Δ/Δ	efg1Δ::rHIS1r/efg1Δ::rHIS1r his1Δ::r3/his1Δ::r3		Huang et al., 2019
KG11	SC5314 ndt80Δ/Δ	ndt80Δ::rHIS1r/ndt80Δ::rHIS1r his1Δ::r3/his1Δ::r3		Do et al., 2025
ED2086	SC5314 upc2Δ/Δ	upc2Δ::KAN/upc2Δ::KAN		Do et al., 2025
ED1995	SC5314 efg1Δ/Δ ndt80Δ/Δ	efg1Δ::NAT1/efg1Δ::NAT1 ndt80Δ::r1/ndt80Δ::r1 his1Δ::r3/his1Δ::r3		Do et al., 2026
ED2089	SC5314 efg1Δ/Δ ndt80Δ/Δ upc2Δ/Δ	efg1Δ::NAT1/efg1Δ::NAT1 ndt80Δ::rHIS1r/ndt80Δ::rHIS1r his1Δ::r3/his1Δ::r3 upc2Δ::KAN/upc2Δ::KAN		In this study
ED1789	SC5314 efg1Δ/Δ + RBT5-UME6-HA	efg1Δ::r1/efg1Δ::r1, his1Δ::r3/his1Δ::r3, NAT1-PRBT5-UME6-3xHA-CdHIS1::NAT1-PRBT5-UME6-3xHA-CdHIS1		Do et al., 2025
ED2208	SC5314 ndt80Δ/Δ + RBT5-UME6-HA	ume6Δ::pRBT5-UME6-HA-HIS/ume6Δ::pRBT5-UME6-HA-HIS his1Δ::r3/his1Δ::r3, ndt80Δ::rNAT1r/ndt80Δ::rNAT1r		Do et al., 2025
ED2194	SC5314 upc2Δ/Δ + RBT5-UME6-HA	Ume6-3XHA-ACT1term-HIS1/Ume6-3XHA-ACT1term-HIS1, his1Δ::r3/his1Δ::r3, NAT1-PRBT5-UME6::NAT1-PRBT5-UME6, upc2Δ::KAN/upc2Δ::KAN		Do et al., 2025
ED2138	SC5314 efg1Δ/Δ ndt80Δ/Δ + RBT5-UME6-HA	ndt80Δ::CdHis1/ndt80Δ::CdHis1 NAT1-pRBT5-UME6/NAT1-pRBT5-UME6 efg1Δ::r1/efg1Δ::r1 his1Δ::r3/his1Δ::r3 + UME6-HA-HYGb/UME6-HA-HYGb		In this study
ED2141	SC5314 efg1Δ/Δ ndt80Δ/Δ upc2Δ/Δ + RBT5-UME6-HA	ndt80Δ::CdHis1/ndt80Δ::CdHis1 NAT1-pRBT5-UME6/NAT1-pRBT5-UME6 efg1Δ::r1/efg1Δ::r1 his1Δ::r3/his1Δ::r3 upc2Δ::KAN/upc2Δ::KAN + UME6-HA-HYGb/UME6-HA-HYGb		In this study
ED2374	SC5314 ume6Δ/Δ + UME6 (GAL4 DBD)-HA-NAT	r1CdHIS1r::UME6 (GAL4 DBD)-HA-NAT/r1CdHIS1r::UME6 (GAL4 DBD)-HA-NAT		In this study
ED2404	SC5314 UME6 (GAL4 DBD)-HA + Ndt80-FLAG	NDT80::NDT80-FLAG-CdHIS1/NDT80::NDT80-FLAG-CdHIS1		In this study
ED2466	SC5314 UME6 (Gal4DBD)-HA + Efg1-FLAG-CdHIS1	ume6Δ/Δ::RBT5-UME6(720-843, Gal4DBD)-HA-NAT		In this study
ED2470	SC5314 UME6 (Gal4DBD)-HA + Upc2-FLAG-CdHIS1	UPC2::UPC2-FLAG-CdHIS1/UPC2::UPC2-FLAG-CdHIS1		In this study
References
Huang, M. Y., Woolford, C. A., May, G., McManus, C. J. & Mitchell, A. P. Circuit diversification in a biofilm regulatory network. PLoS Pathog 15, e1007787 (2019). https://doi.org:10.1371/journal.ppat.1007787
Do, E. et al. Collaboration between Antagonistic Cell Type Regulators Governs Natural Variation in the Candida albicans Biofilm and Hyphal Gene Expression Network. mBio 13, e0193722 (2022). https://doi.org:10.1128/mbio.01937-22
Do, E. et al. An emergent biofilm program from inactivation of Candida albicans master regulators Efg1 and Ndt80. PLoS Pathog. 2026 Jul 20;22(7):e1014469. doi: 10.1371/journal.ppat.1014469.

### Sheet: Primers
Primers used in this study	Sequence
General priemrs
NAT_CRIME_F2	TCACAGACGCGTTGAATTGTCCCCA
NAT_CRIME_R2	ACACCATGACCTCTATGTTCTGGAGCA
HIS1 CRIME/F	gcgcaagaagcctcaact
HIS1 CRIME/R	gagctacagggcttgacc
CdHIS1 Check Int/R	ggctgatttgtctttacatcg
Ume6-tag
HygB -> Ume6down/R	AACCTTGACTTGTTGGAATCTTCTACGGGAAAAGTTGCAAGAGTTGGTGTAAAATCAAATGGACCAAAATATTACGAGAAacaggaaacagctatgaccatgat
Kan_Hygb/F	tataaaatagccacccaaggcatttct
UME6_F-HA	AAGTTTCATTGATTAGGAAAAGAAATCAAGCTAAAACAAAAATTTCTCGGAAAAAATCAAGTAATGATATAACCAATGAT TACCCATACGATGTTCCTGACTATG
ADH1term -> HygBUP/R	attccattttaggcgtgaggtaatcctttttctttgcctctagcaatatcgaacagcaagcactatacgacgtcaggtggCTCTTCTACAGGACCAATCAAGCAA
SNR52/R_UME6term	GTTAATTCTTAATTCTTAACCAAATTAAAAATAGTTTACGCAAGTC
sgRNA/F_UME6term	GTTAAGAATTAAGAATTAACGTTTTAGAGCTAGAAATAGCAAGTTAAA
UME6-tag_confirm_F	CAGGATCTGGAAGTTGTAGTGATG
UME6-tag_confirm_R	CAACAATAACCACCGTCAACCGTC
UME6_3UTR_R	CTAGACATTGATATGGATCATAGCCC
3xHA_check/R	TTAAGCGTAATCTGGAACGTCATATGGA
UME6 overexpression
Multipromoter UME6/R	ttcaactttattgtatcttctccataaggcgaatttggtgctgaagaagttgaatcgggtgtaaccatatgggtaatcat CGTTGGGAGCTCTCCCAATG
UME6p sgRNA/F	caagaaaattatcaaattctgttttagagctagaaatagcaagttaaa
UME6p SNR52/R	agaatttgataattttcttgcaaattaaaaatagtttacgcaagtc
Ume6_far_check/up	TGGTTGCAACTAAACCCATTACACT
pRBT5_int/F	TGCGAACCAAATTTGGAAGAATGGAA
NAT -> CdHIS1 for pRBT5
CdHIS5'down->RBT5p/R	TTCTTGGTCACTACAATTCCACCTAACTGTTCTCACTATGTATCGGAACTTTTTCGGGATAGAAGTAGGATCATTAAAAAACCGAGCTCGGATCCACTAGTAAC
Ume6upstr->CdHIS1/F	AAAAAAGAATTCTTCGTAATATCTATATAGATATCTTCATTTAATTTTCTTGGTTGTTTGATATTACTTTGTTGTACTTT ACCGAGCTCGGATCCACTAGTAAC
RBT5p_int/R	TCTGTGGACTAATTCGGCACTAGTCT
RBT5p_far_check/F	TAGACTAGTGCCGAATTAGTCCACAGA
RBT5p_check/R2	ACTTATGCAGCTTGGCTTAATTACTCGA
AA down/R > RBT5p	TTCTTGGTCACTACAATTCCACCTAACTGTTCTCACTATGTATCGGAACTTTTTCGGGATAGAAGTAGGATCATTAAAAA TTTCCCAGTCACGACGTTGTAAAACG
AA_marker_RBT5/F	TTTTTAATGATCCTACTTCTATCCCGAAAAAG
marker down/R-YF/R_Ume6	AACCTTGACTTGTTGGAATCTTCTACGGGAAAAGTTGCAAGAGTTGGTGTAAAATCAAATGGACCAAAATATTACGAGAA ACGGCCAGTGAATTGTAATACGACT
upc2 deletion
UPC2_dc_Kan/F	TTCATTGAAGATATAGTTTTCAACCACTATTACTACCTTTCTATTTTTTTAAATTTTTTTTTTCAACAAAAAAGCCATTT tataaaatagccacccaaggcatttct
UPC2_dc_Kan/R	AAATTCCTATCATCTACGCGGTATTGACCTGTCAAAAAAAAATTTTTTTTTGTACATTAATTATTAAGCATATTAGTAAA acaggaaacagctatgaccatgat
sgRNA/F UPC2_dc_1	AGTGCCGATAACTTCCATGG GTTTTAGAGCTAGAAATAGCAAGTTAAA
SNR52/R UPC2_dc_1	CCATGGAAGTTATCGGCACT CAAATTAAAAATAGTTTACGCAAGTC
sgRNA/F UPC2_dc_2	CTGGAGATGTCAAGGCCATG GTTTTAGAGCTAGAAATAGCAAGTTAAA
SNR52/R UPC2_dc_2	CATGGCCTTGACATCTCCAG CAAATTAAAAATAGTTTACGCAAGTC
Upc2_check/F	ACATTGATCTACGTTATTCAGCTTTCC
Upc2 check int/R	AGTCGGATGCAGCTGATACAGTGGA
UPC2 del rHIS1r-SapI/F	TTCATTGAAGATATAGTTTTCAACCACTATTACTACCTTTCTATTTTTTTAAATTTTTTTTTTCAACAAAAAAGCCATTT CTCGAGGTCGACGGTATCG
UPC2 del rHIS1r-KpnI/R	AAATTCCTATCATCTACGCGGTATTGACCTGTCAAAAAAAAATTTTTTTTTGTACATTAATTATTAAGCATATTAGTAAA CCAATACGCAAACCGCC
ndt80 deletion
NDT80_dc_HygB/F	ACCACCACCAGCTTCCTCACCATCCTATTCACTATCATGGTATTGCTCAGCAACAACAGTCCCAGCTTCCTCATTTCGCT ccacctgacgtcgtatagtg
NDT80_dc_HygB/R	TTTGTGATCTTTTGTGTAATTATAATACAAAATTTTTTTATTTACTTTAAACTTTAAAATCAACCTTTCTTCGTCATCAT acaggaaacagctatgaccatgat
HygB int/F	ttggctggttctccaagattgaga
Ndt80_far_check/F	TCATTGAGTCCCCGTTCACTAGTACC
Ndt80/F_NAT	ACCACCACCAGCTTCCTCACCATCCTATTCACTATCATGGTATTGCTCAGCAACAACAGTCCCAGCTTCCTCATTTCGCT TTTCCCAGTCACGACGTT
Ndt80/R_NAT	TTTGTGATCTTTTGTGTAATTATAATACAAAATTTTTTTATTTACTTTAAACTTTAAAATCAACCTTTCTTCGTCATCAT TGATTGCGTTAGTATCGAATCGACAG
sgRNA/F_NDT80	cgaattattgggtataatcgGTTTTAGAGCTAGAAATAGCAAGTTAAA
SNR52/R_NDT80	cgattatacccaataattcgCAAATTAAAAATAGTTTACGCAAGTC
Ndt80_orf_int/F	TGTTCTGATGAAGATGTTGCCATCTC
Ndt80_check/R	TCGCCAGTACTTGACGAGTCACTATTA
Ndt80 orf far check/F	TCGGCAACAAGTTCTACACTTACGA
Ndt80 3' check int/F	TGATGATGACGAAGAAAGGTTGATTT
Gal4DBD swap
Ume6 int/R_for DBD	TCTTCACCATTGGATTAGAAGTAGAAGT
Gal4DBD-swap_frag1/R1	GCAACACCATTCGTGTTGGATACATTTTGAGCAACGAGGAAACTCTTTTGAGCATTTTAACTTCCGCTTTCGACACGAGTCGCA TCCTTTTTTAGATCTAGGTAATAATCTTCTTCT
Gal4DBD-swap_frag2/F	TCAAAATGTATCCAACACGAATGGTGTTGC GATTATAGTTCTGAAAAACCTGCTTATGT

### Sheet: Plasmids
Plasmid Name	Description	Marker	Reference
pNAT	NAT cassette	ampR	Min et al., 2016
pV1093	Cas9, sgRNA cassette	ampR	Vyas et al., 2015
pSN52	HIS1 cassette	kanR	Noble and Johnson, 2005
pED4	HA-ADH1term-CdHIS1 cassette	kanR	Do et al., 2022
pED5	HA-ACT1term-NAT1 cassette	ampR	Do et al., 2022
pSFS2A-CaKan	Kan maker	Chloramphenicol	Park et al., 2022
pSFS2A-CaHygB	HygB marker	Chloramphenicol	Park et al., 2022
pMH1	CdHIS1 CRIME plasmid	ampR	Huang and Mitchell, 2017
pMH2	CdHIS1 CRIME plasmid	ampR	Huang and Mitchell, 2017
References
Min, K., Ichikawa, Y., Woolford, C. A. & Mitchell, A. P. Candida albicans Gene Deletion with a Transient CRISPR-Cas9 System. mSphere 1 (2016). https://doi.org:10.1128/mSphere.00130-16
Vyas VK, Barrasa MI, Fink GR. A Candida albicans CRISPR system permits genetic engineering of essential genes and gene families. Sci Adv. 2015;1(3):e1500248. doi: 10.1126/sciadv.1500248. PMID: 25977940; PMCID: PMC4428347.
Noble SM, Johnson AD. Strains and strategies for large-scale gene deletion studies of the diploid human fungal pathogen Candida albicans. Eukaryot Cell. 2005 Feb;4(2):298-309. doi: 10.1128/EC.4.2.298-309.2005. PMID: 15701792; PMCID: PMC549318.
Park SO, Frazer C, Bennett RJ. An Adjuvant-Based Approach Enables the Use of Dominant HYG and KAN Selectable Markers in Candida albicans. mSphere. 2022 Aug 31;7(4):e0034722. doi: 10.1128/msphere.00347-22. Epub 2022 Aug 15. PMID: 35968963; PMCID: PMC9429937.
Do E, Cravener MV, Huang MY, May G, McManus CJ, Mitchell AP. Collaboration between Antagonistic Cell Type Regulators Governs Natural Variation in the Candida albicans Biofilm and Hyphal Gene Expression Network. mBio. 2022 Oct 26;13(5):e0193722. doi: 10.1128/mbio.01937-22. Epub 2022 Aug 22. PMID: 35993746; PMCID: PMC9600859.
Huang MY, Mitchell AP. Marker Recycling in Candida albicans through CRISPR-Cas9-Induced Marker Excision. mSphere. 2017 Mar 15;2(2):e00050-17. doi: 10.1128/mSphere.00050-17. PMID: 28317025; PMCID: PMC5352831.
